# Latent Evolutionary Signatures: A General Framework for Analyzing Music and Cultural Evolution

**DOI:** 10.1101/2020.10.23.352930

**Authors:** Jonathan Warrell, Leonidas Salichos, Michael Gancz, Mark B. Gerstein

**Author notes:** equal contribution (Jonathan Warrell, Leonidas Salichos, Michael Gancz).

## Abstract

Cultural processes of change bear many resemblances to biological evolution. The underlying units of non-biological evolution have, however, remained elusive, especially in the domain of music. Here, we introduce a general framework to jointly identify underlying units and their associated evolutionary processes. We model musical styles and principles of organization in dimensions such as harmony and form as following an evolutionary process. Furthermore, we propose that such processes can be identified by extracting latent evolutionary signatures from musical corpora, analogous to identifying mutational signatures in genomics. These signatures provide a latent embedding for each song or musical piece. We develop a deep generative architecture for our model, which can be viewed as a type of Variational Autoencoder with an evolutionary prior constraining the latent space; specifically, the embeddings for each song are tied together via an energy-based prior, which encourages songs close in evolutionary space to share similar representations. As illustration, we analyze songs from the McGill Billboard dataset. We find frequent chord transitions and formal repetition schemes and identify latent evolutionary signatures related to these features. Finally, we show that the latent evolutionary representations learned by our model outperform non-evolutionary representations in such tasks as period and genre prediction.
