## Supplementary table of latent signature activations for "Latent Evolutionary Signatures: A General Framework for Analyzing Music and Cultural Evolution"

### Sheet: Sheet1
Song	Artist	Signature 1	Signature 2	Signature 3	Signature 4	Signature 5
I Don't mind	James Brown	1.01824	0.940042	1.0463	1.0106	0.981931
An Innocent Man	Billy Joel	1.06936	1.24409	1.14212	0.814427	0.743496
Lookin' for Love	Johnny Lee	0.942373	1.06871	0.958562	0.946435	1.1035
Last Child	Aerosmith	0.954056	0.959374	0.953809	1.0403	1.09438
Kiss On My List	Hall & Oates	0.946158	1.05672	0.970111	0.9401	1.10794
Here's Some Love	Tanya Tucker	0.872568	1.06158	0.994065	0.963313	1.13529
Just Can't Wait	The J. Geils Band	0.912575	1.1012	0.997208	0.977609	1.02499
Never My Love	The 5th Dimension	0.942373	1.01163	1.05254	0.987262	1.01695
Chicago	Graham Nash	0.931415	1.01986	1.0403	0.992901	1.02652
Swing Talkin' Guy	Chiffons	0.938619	1.00719	1.04793	0.985399	1.03316
Yvonne Elliman	If I Can't Have You	1.18787	0.953821	0.924731	0.964993	0.950497
Jimi Hendrix	Freedom	1.158	0.940042	0.955313	1.02932	0.888414
It's Only Rock and Roll (But I Like It)	Rolling Stones	1.22551	0.9023	0.962861	1.04971	0.816494
Absolutely Right	Five Man Electrical Band	1.15574	0.99779	0.810257	1.06251	0.936937
Two Hearts	Phil Collins	1.1047	1.06148	0.693467	1.03549	1.08238
Some Like It Hot	The Power Station	1.06984	1.12159	0.752032	1.02416	1.01288
I'll Take You There	The Staple Singers	1.09422	1.19813	0.737775	1.00475	0.941378
People	Barbara Streisand	0.968192	1.27216	0.857892	1.04871	0.831407
Love Me Do	Beatles	0.951222	1.30799	0.882057	1.03678	0.803019
I Love You So	Bobbi Martin	1.01264	1.2672	0.894658	0.91046	0.919587
Is That All There Is	Peggy Lee	0.978311	1.28983	0.955313	0.898311	0.888414
I Put A Spell On You	Creedence Clearwater Revival	1.07642	1.22311	1.11061	0.875725	0.713472
Cry Softly Lonely One	Roy Orbison	1.00681	1.12446	1.23876	0.943739	0.683795
Bongo Stomp	Little Joey & The Flips	0.917896	1.07206	1.27808	0.955995	0.788217
Black Cars	Gino Vannelli	0.902272	1.11968	1.23349	0.958517	0.798279
Hot Fun In The Summertime	Sly & The Family Stone	0.75869	1.15866	1.31924	1.0106	0.771518
Crazy On You	Heart	0.767544	0.980501	1.28734	1.1991	0.748985
Reminiscing	Little River Band	0.829127	0.819288	1.198	1.1563	0.994574
Dial My Heart	The Boys	0.781882	0.856129	1.19548	1.09935	1.08423
Cold Sweat - Part 1	James Brown	0.826643	0.791998	1.08301	1.12355	1.18578
Red Red Wine	UB40	0.879248	0.543084	1.00167	1.22569	1.34638
I Just Can't Stop Loving You	Michael Jackson	0.910506	0.648028	0.933557	1.21619	1.27942
Space Oddity	David Bowie	0.905235	0.686213	1.00484	1.13137	1.27746
Buy For Me The Rain	Nitty Gritty Dirt Band	0.97009	0.606977	0.868345	1.19078	1.35233
Drivin' Wheel	Foghat	1.05885	0.724621	0.965025	1.11658	1.1159
Motown Philly	Boyz II Men	1.11044	0.690098	0.88896	1.09714	1.19488
A Trick Of The Night	Bananarama	1.05546	0.74294	1.07359	1.02467	1.1035
Maggie May	Rod Stewart	1.06936	1.24409	1.14212	0.814427	0.743496
A Lesson in Leavin	Dottie West	1.09647	1.16814	1.1141	0.833339	0.798132
We Two	Little River Band	1.13813	1.22128	1.01135	0.746785	0.906259
The Spirit of Radio	Rush	1.16267	1.22841	1.02247	0.764796	0.835988
Sweet Home Alabama	Lynyrd Skynyrd	1.1514	1.24134	0.988833	0.730582	0.912672
Ma belle amie	The tee set	1.17365	1.20951	0.884827	0.711849	1.05096
Eight Miles High	The Byrds	1.12944	1.19804	0.844397	0.760929	1.09524
Sunshine of Your Love	Cream	1.10968	1.17767	0.875209	0.768121	1.09951
Sweet Little Rock N' Roll	Chuck Berry	1.09501	1.18083	0.92616	0.793139	1.02968
Let It Rain	Eric Clapton	1.05265	1.15261	0.951764	0.861413	0.997849
Stand By Me	David Ruffin, Jimmy Ruffin	0.973103	1.0842	0.933557	0.912144	1.1195
Have You Ever Loved Somebody	Freddie Jackson	0.945751	0.998575	1.01972	0.981488	1.06791
Silent Night	Bing Crosby	0.921117	1.00859	1.02919	0.996248	1.05787
Willie Nelson	Blue Eyes Cryin'	1.01232	0.987523	1.00649	1.01791	0.969876
Stop the Wedding	Etta James	1.02029	0.954674	0.972148	1.04331	0.999236
Tumbling Dice	The Rolling Stones	0.97685	0.964748	0.916479	1.05929	1.07659
I wouldn't Have Missed it For The World	Ronnie Milsap	0.965081	0.953124	0.926995	1.06426	1.08578
I Had Too Much To Dream	Electric Prunes	0.949973	0.956967	0.930733	1.06856	1.09016
La Grange	ZZ Top	0.930974	0.977771	0.930733	1.06856	1.09016
Shock the Monkey	Peter Gabriel	0.926925	0.972655	0.945991	1.06797	1.08541
Runaround Sue	Dion	0.922741	0.967369	0.961758	1.06737	1.08051
Just When I Needed You Most	Randy Vanwarmer	0.934585	0.938055	0.975991	1.05855	1.09438
What's Love Got To Do With It	Tina Turner	0.96952	0.955426	0.971974	1.01784	1.08988
Walk Right Back	The Everly Brothers	0.98891	0.955426	0.971974	0.999664	1.08988
Forever Man	Eric Clapton	0.97685	0.964748	0.981942	0.987473	1.09902
Little Sister	Elvis Presley	0.972895	0.98173	0.999699	0.965594	1.09457
Sweet Nothin's	Brenda Lee	0.972895	1.00262	0.999699	0.947712	1.09457
No Charge	Melba Montgomery	0.968973	1.01938	1.01731	0.926082	1.09016
Don Gibson	Sea of Heartbreak	0.957696	1.04864	1.02558	0.915657	1.07659
Golden Earring	Twilight Zone	0.946158	1.05672	1.01323	0.922363	1.08578
If you need me	Solomon Burke	0.949973	1.06099	0.995668	0.926082	1.09016
I've Got Love On My Mind	Nathalie Cole	0.953819	1.06528	0.977967	0.929831	1.09457
Gordon Lightfoot	Beautiful	0.919846	1.0483	0.983768	0.950206	1.12109
Naked Eyes	Always Something There to Remind Me	0.908312	1.036	0.991669	0.957838	1.13009
Annie's Song	John Denver	0.89659	1.04439	0.977967	0.965594	1.13924
Always on My Mind	Pet Shop Boys	0.881081	1.04864	0.981942	0.969519	1.14388
I Want You To Want Me	Cheap Trick	0.865445	1.05292	0.98595	0.973476	1.14854
People Got To Be Free	The Rascals	0.865445	1.07398	1.00786	0.955449	1.12602
Schoool's out	Alice Cooper	0.868992	1.07838	1.01199	0.959365	1.10803
Love Me Warm And Tender	Paul Anka	0.868992	1.09952	1.01199	0.959365	1.08541
Could I Have This Dance	Anne Murray	0.881081	1.09058	1.00376	0.969519	1.07659
Love Train	The O'Jays	0.907614	1.07838	0.989991	0.959365	1.08541
Pressure	Billy Joel	0.915666	1.08617	0.977967	0.965594	1.07223
Maybe I'm Amazed	Paul McCartney	0.923526	1.09377	0.966231	0.971674	1.05936
Back in the High Life Again	Steve Winwood	0.919846	1.10997	0.983768	0.967802	1.03316
Another Rainy Day in New York City	Chicago	0.912575	1.1012	0.997208	0.977609	1.02499
It's Gonna Work Out Fine	Ike & Tina Turner	0.905417	1.07233	1.01044	0.987262	1.03859
Comin' Home Baby	Mel Torme	0.913152	1.03986	1.01949	0.992901	1.0479
The Right Time	Ray Charles	0.938692	1.02783	1.02746	0.983405	1.03453
Fernando	Abba	0.964634	1.01561	1.03555	0.97376	1.02096
Ramblin' Rose	Nat King Cole	0.916706	1.02383	1.06524	0.996764	1.00904
Wanna Be Startin' Somethin'	Michael Jackson	0.938692	1.02783	1.04843	0.983405	1.01298
Still Cruisin	The Beach Boys	0.93504	1.02383	1.06524	0.979579	1.00904
Knowing Me, Knowing You	ABBA	0.938692	1.02783	1.0694	0.983405	0.991429
Life Is A Carnival	The Band	0.949679	1.03986	1.06111	0.975782	0.983744
Tonight, Tonight, Tonight	Genesis	0.942373	1.03186	1.07359	0.985263	0.976176
Sail On Sailor	The Beach Boys	0.946012	1.01592	1.07774	0.989067	0.979946
White Christmas	Bing Crosby	0.946012	1.01592	1.07774	0.989067	0.979946
Have You Seen Your Mother, Baby, Standing In The Shadow?	The Rolling Stones	0.964204	1.01592	1.05701	0.989067	0.979946
It Amazes Me	John Denver	0.956816	1.00814	1.04891	0.998411	0.993576
Old Time Rock & Roll	Bob Seger	0.949679	1.01986	1.0403	0.992901	1.00513
Handy Man	Jimmy Jones	0.942373	1.01163	1.03149	0.987262	1.03859
Theme From Electric Surfboard	Brother Jack McDuff	0.953592	1.0032	1.02247	0.981488	1.05096
Shape Of Things To Come	Max Frost & The Troopers	0.927533	0.995299	1.03555	0.991149	1.0644
Don t Treat Me Bad	Firehouse	0.938619	0.98664	1.04793	0.985399	1.05514
She's A Lady	Tom Jones	0.927235	1.01528	1.05634	0.993314	1.0193
Dandelion	Rolling Stones	0.915666	1.02351	1.0649	1.00136	1.00522
(Last Night) I Didn't Get To Sleep At All	The 5th Dimension	0.926925	1.01494	1.07799	0.995567	0.994963
Worried Guy	Johnny Tillotson	0.923141	1.03186	1.0955	0.991504	0.968381
Money	Pink Floyd	0.923141	1.05292	1.0955	0.991504	0.94586
In My Room	The Beach Boys	0.938463	1.04899	1.09141	0.989634	0.938665
Promises In The Dark	Pat Benatar	0.954056	1.02333	1.10908	0.985544	0.934786
Patches	Clarence Carter	0.954056	1.02333	1.10908	0.985544	0.934786
Gotta Serve Somebody	Bob Dylan	0.954056	1.02333	1.0869	0.985544	0.957586
Guitar Man	Elvis Presley	0.950129	0.99789	1.08243	0.999664	0.976351
Long Dark Road	The Hollies	0.962006	0.988866	1.09596	0.993757	0.965566
Every Little Thing She Does Is Magic	The Police	0.97009	0.975498	1.08261	1.00211	0.97368
Mr. Bojangles	Jerry Jeff Walker	0.978311	0.961904	1.06904	1.0106	0.981931
Lyin' Eyes	Eagles	0.986673	0.948077	1.05524	1.01924	0.990324
That's the Way I Feel About Cha	Bobby Womack	1.01549	0.934012	1.06433	1.00899	0.975079
Here I Go Again	Whitesnake	1.03135	0.952146	1.03673	1.00466	0.970894
Break It To Me Gently	Juice Newton	1.04028	0.96039	1.02247	0.994235	0.9793
In The Navy	Village People	1.04937	0.968777	1.00796	0.983631	0.987853
The Other Guy	Little River Band	1.0633	0.958808	1.02134	0.977146	0.976552
I Got You (I Feel Good)	James Brown	1.07937	0.954585	0.993189	0.972841	0.996556
Floy Joy	The Supremes	1.08578	0.942134	0.980234	0.979355	1.00755
Dream Police	Cheap Trick	1.11597	0.927769	0.988833	0.968574	0.992185
Let Me Get To Know You	Paul Anka	1.13085	0.917209	0.97816	0.981488	0.980892
My Boy	Elvis Presley	1.14164	0.909128	0.993189	0.972841	0.97225
Where Do You Wanna Go	The Fifth Dimension	1.15225	0.923718	0.984515	0.964344	0.963759
Jungle Boogie	Kool and the Gang	1.16772	0.919702	0.980234	0.960152	0.959569
Waiting On A Friend	Rolling Stones	1.18307	0.91572	0.975991	0.955995	0.955415
Somebody s Watching Me	Rockwell	1.18298	0.922088	0.959378	0.958517	0.962631
Deeper Shade Of Soul	Urban Dance Squad	1.1829	0.928243	0.943322	0.960955	0.969606
If I Were Your Woman	Gladys Night & The Pips	1.17797	0.945872	0.939391	0.975354	0.942576
Doo Doo Doo Doo Doo	The Rolling Stones	1.17308	0.941947	0.935493	0.989634	0.938665
Sunflower	Glen Campbell	1.16823	0.938055	0.931628	1.00379	0.934786
The Best	Tina Turner	1.17797	0.924375	0.939391	1.01216	0.919587
Don t Treat Me Bad	Firehouse	1.16807	0.932143	0.947285	1.02067	0.904131
I Can't Drive 55	Sammy Hagar	1.14288	0.944043	0.936536	1.05249	0.892195
Philadelphia Freedom	Elton John	1.13804	0.918181	0.932568	1.06674	0.911793
I Rise, I Fall	Johnny Tillotson	1.13804	0.918181	0.932568	1.06674	0.911793
Dum Dum	Brenda Lee	1.16293	0.922088	0.936536	1.05249	0.892195
This Song	George Harrison	1.17291	0.90786	0.967613	1.04257	0.876173
Evil Ways	Santana	1.17797	0.889535	0.994922	1.04706	0.856167
Undercover Angel	Alan O'Day	1.18821	0.89727	1.00357	1.03696	0.839623
Kind Of A Drag	The Buckinghams	1.2087	0.919702	0.980234	1.01776	0.839623
Scarlet Fever	Kenny Rogers	1.2193	0.905141	0.988833	1.02669	0.822788
I Can't Stand The Rain	Ann Peebles	1.22467	0.909128	0.993189	1.03121	0.802106
Best Thing That Ever Happened To Me	Gladys Knight & The Pips	1.23009	0.913151	0.997584	1.03577	0.781242
Sunshine Superman	Donovan	1.22467	0.909128	0.993189	1.05067	0.7778
Tenderness	General Public	1.22551	0.9023	0.986932	1.04971	0.791752
It's Your Thing	The Isley Brothers	1.23103	0.883124	0.943018	1.05444	0.845025
Misunderstanding	Genesis	1.23103	0.859884	0.943018	1.05444	0.869879
Kozmic Blues	Janis Joplin	1.20438	0.879164	0.938789	1.06951	0.865978
One Night	Elvis Presley	1.21528	0.88712	0.922996	1.05921	0.873815
Woman To Woman	Shirley Brown	1.21039	0.899328	0.911074	1.05352	0.88584
The Goonies `R Good Enough	Cyndi Lauper	1.19425	0.903472	0.890535	1.05838	0.915349
I Never Loved A Man	Aretha Franklin	1.18345	0.935873	0.873852	1.04768	0.923864
Amie	Pure Prairie League	1.17244	0.944661	0.856856	1.05752	0.932538
Wild Horses	Gino Vannelli	1.17244	0.968883	0.831654	1.05752	0.932538
Sunday Morning Sunshine	Harry Chapin	1.12292	1.01257	0.802684	1.07322	0.953964
Someone	The Rembrandts	1.09071	1.02708	0.795252	1.08373	0.970675
Golden Years	David Bowie	1.08568	1.04613	0.76685	1.07873	0.991628
(You're So Square) Baby, I Don't Care	Joni Mitchell	1.08568	1.04613	0.742113	1.07873	1.01705
Blow Away	George Harrison	1.07577	1.03657	0.735336	1.08905	1.03296
Pinball Wizard	The Who	1.09071	1.02708	0.720697	1.08373	1.04731
See See Rider	LaVern Baker	1.09071	1.05097	0.695845	1.06328	1.07285
I m Goin Down	Bruce Springsteen	1.1009	1.03668	0.702349	1.05258	1.08288
Put Your Hand In The Hand	Ocean	1.11656	1.02697	0.686894	1.04661	1.09827
I Want a New Drug	Huey Lewis & The News	1.09261	1.09666	0.700167	1.02416	1.06619
One Bad Apple	The Osmonds	1.06984	1.12159	0.7261	1.02416	1.03953
Ruby Baby	Dion	1.0647	1.141	0.748416	1.01924	1.00801
Better Things	The Kinks	1.07504	1.12703	0.755682	1.02913	0.991011
I Really Don't Want To Know	Elvis Presley	1.0647	1.141	0.748416	1.04047	0.981482
Back Home Again	John Denver	1.04956	1.14923	0.763216	1.04661	0.967527
Jessie's Girl	Rick Springfield	1.07189	1.14923	0.763216	1.04661	0.941378
Got It Made	Crosby Stills and Nash	1.05687	1.15723	0.7776	1.05258	0.928181
Don't Say You Love Me	Billy Squier	1.05687	1.15723	0.7776	1.05258	0.928181
With a Little Luck	Paul McCartney	1.07889	1.18134	0.752516	1.03194	0.928181
Not Fade Away	Rolling Stones	1.09578	1.19984	0.749016	1.0066	0.923864
Addicted to Love	Robert Palmer	1.09578	1.19984	0.749016	1.0066	0.923864
Flesh For Fantasy	Billy Idol	1.09422	1.19813	0.712335	1.00475	0.967527
Give To Live	Sammy Hagar	1.07387	1.19984	0.724049	1.0066	0.975189
Little Bit O' Soul	The Music Explosion	1.05909	1.20699	0.714085	1.013	0.987079
Ain't Too Proud To Beg	The Temptations	1.06603	1.21395	0.680102	1.01924	0.998646
Sweet Music Man	Kenny Rogers	1.07577	1.22504	0.686313	1.00838	0.982572
Come Together	The Beatles	1.07088	1.24292	0.707593	1.00379	0.953026
Silver Threads And Golden Needles	The Cowsills	1.06123	1.25497	0.701219	1.01465	0.94444
Daydream Believer	Anne Murray	1.05647	1.27247	0.722146	1.0101	0.915463
Carrie-Anne	The Hollies	1.04471	1.28399	0.75297	0.999253	0.898781
One Last Kiss	J. Geils Band	1.04001	1.30145	0.773759	0.994752	0.869879
Wendy	The Beach Boys	1.01421	1.29561	0.79436	1.0101	0.865978
Give It To Me Baby	Rick James	1.00663	1.28983	0.829592	1.00379	0.852708
Heart in Hand	Brenda Lee	0.994247	1.27799	0.837203	1.013	0.860531
Rich Girl	Hall and Oates	0.989707	1.27216	0.857892	1.02855	0.831407
My Thang	James Brown	0.951019	1.27799	0.861827	1.05352	0.835221
City In The Sky	The Staple Singers	0.942373	1.29582	0.873852	1.04768	0.821212
I've Been Loving You Too Long (To Stop Now)	Otis Redding	0.9291	1.30799	0.882057	1.05752	0.803019
Good Vibrations	Marky Mark & The Funky Bunch	0.942373	1.29582	0.873852	1.04768	0.821212
Still	Commodores	0.960238	1.29594	0.864978	1.04661	0.810631
How Blue Can You Get	B.B. King	0.960238	1.29594	0.864978	1.04661	0.810631
Oh My Angel	Bertha Tillman	0.960238	1.29594	0.864978	1.04661	0.810631
Going To A Go-Go	The Rolling Stones	0.955709	1.28983	0.886218	1.04167	0.806807
The Humpty Dance	Digital Underground	0.955709	1.28983	0.886218	1.04167	0.806807
Young Hearts Run Free	Candi Staton	0.955709	1.28983	0.886218	1.04167	0.806807
Trampled Under Foot	Led Zeppelin	0.942373	1.27183	0.89882	1.04768	0.821212
Love Comes Quickly	Pet Shop Boys	0.946777	1.27777	0.90302	1.03194	0.82505
This House	Tracie Spencer	0.951222	1.28377	0.907259	1.01605	0.828923
Running Up That Hill	Kate Bush	0.955709	1.28983	0.911539	1.00001	0.832833
Indiana Wants Me	R Dean Tayloy	0.946777	1.30188	0.90302	0.990661	0.850832
Stop This Game	Cheap Trick	0.964289	1.29582	0.873852	0.986053	0.872538
Wake Me Up Before You Go-Go	Wham!	0.968192	1.27216	0.882403	0.988211	0.881795
If I Can Dream	Elvis Presley	0.985208	1.24292	0.902792	0.983719	0.877787
Redneck Friend	Jackson Browne	0.997557	1.25497	0.894658	0.974857	0.869879
Almost by Being In Love	Michael Johnson	1.00663	1.26637	0.902792	0.963643	0.852708
Shake Your Groove Thing	Peaches and Herb	0.997557	1.25497	0.918838	0.954962	0.869879
Born To Be Alive	Patrick Hernandez	1.0052	1.26116	0.906587	0.942229	0.882803
Maniac	Michael Sembello	1.0171	1.27278	0.8986	0.91447	0.899331
Fool That I Am	Etta James	1.00383	1.25618	0.910218	0.921746	0.91159
The Look	Roxette	0.995179	1.26759	0.925509	0.9138	0.903732
Six Days On The Road	Dave Dudley	1.00383	1.27861	0.910218	0.902543	0.91159
Quarter To Three	Gary U.S. Bonds	1.00383	1.27861	0.886879	0.902543	0.935579
Let's work Together	Canned Heat	0.999487	1.29541	0.859802	0.898635	0.955415
Giving You the Best That I Got	Anita Baker	0.986673	1.30085	0.848778	0.905989	0.966745
Heart Full of Soul	The Yardbirds	0.979089	1.29541	0.883039	0.898635	0.955415
I Found A Love	The Falcons	0.974869	1.31206	0.902371	0.894762	0.927514
Amor	Ben E. King	0.967064	1.32925	0.914192	0.887197	0.915571
We Are The Champions	Queen	0.979089	1.31774	0.929515	0.879516	0.907644
Southern Cross	Crosby, Stills & Nash	0.970685	1.30643	0.944575	0.890922	0.899853
The Long Run	Eagles	0.994065	1.28438	0.973932	0.894521	0.861385
Situation	Yaz	0.994065	1.26261	0.996581	0.894521	0.861385
Letter Full of Tears	Gladys Knight & The Pips	0.994065	1.26261	1.01923	0.894521	0.838104
Wish Someone Would Care	Irma Thomas	0.998277	1.2461	1.0463	0.898311	0.818276
Tarzan Boy (From "Teenage Mutant Ninja Turtles III")	Baltimora	0.998277	1.2461	1.06904	0.898311	0.794897
Sleep Walk	Santo & Johnny	1.01824	1.2461	1.06904	0.898311	0.771518
The Thrill Is Gone	B.B. King	1.01824	1.2461	1.09179	0.898311	0.748138
I Love	Tom D Hall	1.04708	1.2347	1.10112	0.887115	0.730953
Rocket Ride	Kiss	1.07642	1.22311	1.13375	0.875725	0.68969
Simon & Garfunkel	Mrs. Robinson	1.05611	1.22311	1.15689	0.875725	0.68969
Everybody Loves Somebody	Dean Martin	1.0358	1.22311	1.15689	0.894762	0.68969
Ghostbusters Theme	Ray Parker Jr	1.02695	1.21266	1.16994	0.905989	0.683795
It's Only Make Believe	Glen Campbell	1.01824	1.20238	1.18277	0.917026	0.678
Higher Ground	Stevie Wonder	1.02518	1.18729	1.19038	0.923995	0.66949
Nick of Time	Bonnie Raitt	1.03622	1.15603	1.20278	0.934654	0.663934
If You really love me	Stevie Wonder	1.05577	1.13462	1.20278	0.934654	0.663934
Maneater	Daryl Hall & John Oates	1.05371	1.132	1.20043	0.931793	0.675139
Brass Monkey	Beastie Boys	1.04928	1.12724	1.19538	0.946435	0.672303
Little Old Lady From Pasadena	Jan & Dean	1.05817	1.11493	1.20551	0.935741	0.678
Human Nature	Michael Jackson	1.03821	1.11493	1.22826	0.935741	0.678
Out Of My Mind	Johnny Tillotson	1.02258	1.11968	1.23349	0.939723	0.680885
Think	James Brown	0.990908	1.12929	1.24407	0.947789	0.68673
(Sittin' On) The Dock Of The Bay	Otis Redding	0.98764	1.12649	1.24236	0.945058	0.698725
What Have I Done To Deserve This?	Pet Shop Boys	0.975585	1.11368	1.25331	0.953384	0.704881
Stoned Love	The Supremes	0.967064	1.10396	1.24236	0.964344	0.722819
Hello Dolly	Louis Armstrong	0.950462	1.10715	1.24407	0.966745	0.734091
Tainted Love	Soft Cell	0.958346	1.09307	1.22826	0.973171	0.748138
Sunrise	Eric Carmen	0.954302	1.08846	1.24573	0.969064	0.744982
Years From Now	Dr. Hook	0.958346	1.09307	1.22826	0.973171	0.748138
In Your Soul	Corey Hart	0.954559	1.08968	1.24944	0.970912	0.737255
There's the Girl	Heart	0.954559	1.08968	1.24944	0.970912	0.737255
He's so shy	Pointer Sisters	0.93838	1.09307	1.25101	0.973171	0.748138
Looking For A Love	The J. Geils Band	0.93024	1.085	1.26711	0.966745	0.757771
Big Yellow Taxi	Joni Mitchell	0.926264	1.08037	1.2617	0.962614	0.778112
Heaven's Just A Sin Away	The Kendalls	0.93024	1.085	1.24407	0.947789	0.805132
Baby Workout	Jackie Wilson	0.938294	1.0944	1.23161	0.936875	0.812102
Sugar Shack	The Fireballs	0.934249	1.11192	1.2263	0.932837	0.808602
Don't Knock My Love - Pt. 1	Wilson Pickett	0.926264	1.12446	1.21582	0.943739	0.801691
Chained And Bound	Otis Redding	0.918415	1.11493	1.22826	0.954456	0.794897
Years Ago	George Harrison	0.922323	1.11968	1.23349	0.958517	0.774801
Brandy	Looking Glass	0.910697	1.12724	1.24049	0.964993	0.765034
Feelin' Stronger Every Day	Chicago	0.89936	1.13462	1.24732	0.971307	0.755511
Silent Lucidity	Queensryche	0.872568	1.14651	1.25915	0.981488	0.749293
Need You Tonight	INXS	0.865445	1.15821	1.27078	0.973476	0.743176
The Anaheim, Azusa & Cucamonga Sewing Circle, Book Review And Timing Association	Jan & Dean	0.846213	1.15821	1.29269	0.973476	0.743176
Queen Of Hearts	Juice Newton	0.816977	1.165	1.2987	0.97951	0.756434
Tell It Like It Is	The Neville Brothers	0.804465	1.17448	1.28744	0.987473	0.762584
Fever	Rita Coolidge	0.788516	1.17927	1.29269	0.991504	0.765697
Too Many Rivers	Brenda Lee	0.772437	1.1841	1.29799	0.995567	0.768835
People Get Ready	Jeff Beck	0.75935	1.17257	1.30872	1.00379	0.775189
Heartaches	Bachman-Turner Overdrive	0.746046	1.16084	1.31962	1.01216	0.781649
Living In The Past	Jethro Tull	0.765175	1.14651	1.33052	1.01924	0.754533
This Should Go On Forever	Rod Bernard	0.768459	1.12929	1.31319	1.04257	0.757771
Sara Smile	Daryl Hall & John Oates	0.771771	1.11192	1.29571	1.0661	0.761037
Caught Up In The Rapture	Anita Baker	0.754715	1.0944	1.30132	1.08983	0.764332
Some Days Are Diamonds (Some Days Are Stone)	John Denver	0.754715	1.07206	1.30132	1.10895	0.764332
Ko-Ko Joe	Jerry Reed	0.761306	1.0589	1.28925	1.11864	0.771007
Lady (You Bring Me Up)	Commodores	0.771412	1.07295	1.28261	1.11395	0.756828
Rocky Mountain High	John Denver	0.77484	1.05479	1.28831	1.1189	0.760192
Maybe Tomorrow	Badfinger	0.785311	1.01828	1.2949	1.12355	0.774389
For The Good Times	Ray Price	0.788771	1.00004	1.27696	1.14795	0.7778
Would It Make Any Difference To You	Etta James	0.771412	0.981637	1.28261	1.17257	0.781242
Eight Days A Week	The Beatles	0.771412	0.981637	1.25886	1.19212	0.781242
Pretty In Pink	Psychedelic Furs	0.77484	0.986	1.26445	1.19742	0.760192
His Latest Flame	Elvis Presley	0.785311	0.976084	1.25736	1.1937	0.770464
Lucille	Kenny Rogers	0.778299	0.944337	1.2701	1.20276	0.788217
I Will	Dean Martin	0.792261	0.93598	1.28261	1.19212	0.781242
Getaway	Earth Wind and Fire	0.792261	0.913151	1.30636	1.19212	0.781242
Do I Do	Stevie Wonder	0.81311	0.890322	1.30636	1.19212	0.781242
Shadow Dancing	Andy Gibb	0.833959	0.890322	1.28261	1.19212	0.781242
Living Doll	Cliff Richard	0.833959	0.890322	1.28261	1.19212	0.781242
Love Is A Battlefield	Pat Benatar	0.843609	0.901188	1.2658	1.19579	0.771007
The Power	Snap	0.833959	0.890322	1.28261	1.19212	0.781242
One Way or Another	Blondie	0.82037	0.875239	1.2701	1.20276	0.812849
Baby Can I Hold You	Tracy Chapman	0.802919	0.879164	1.25172	1.20816	0.841236
Crying Time	Ray Charles	0.781789	0.879164	1.25172	1.20816	0.865978
Dyer Maker	Led Zepplin	0.802919	0.879164	1.22765	1.20816	0.865978
I'd Love To Change The World	Ten Years After	0.824048	0.856028	1.22765	1.18835	0.890721
Smokin' In The Boys Room	Brownsville station	0.82776	0.859884	1.23318	1.17381	0.894733
World In My Eyes	Depeche Mode	0.848985	0.836644	1.209	1.17381	0.919587
Come Monday	Jimmy Buffett	0.848985	0.813404	1.209	1.17381	0.94444
Foggy Mountain Breakdown	Flatt & Scruggs	0.856703	0.797347	1.21999	1.1644	0.953026
Walk Like A Man	Grand Funk Railroad	0.82776	0.790163	1.23318	1.17381	0.969294
Too Weak To Fight	Clarence Carter	0.81311	0.799007	1.2351	1.17257	0.976552
Ask Me	Elvis Presley	0.805977	0.814627	1.22427	1.16229	0.992185
The Night Chicago Died	Paper Lace	0.815908	0.826382	1.18513	1.16631	1.00319
Hair	The Cowsills	0.815908	0.826382	1.20837	1.14719	1.00319
Press	Paul McCartney	0.823033	0.833599	1.19548	1.13793	1.01195
I Want To Walk You Home	Fats Domino	0.823033	0.833599	1.19548	1.11864	1.03604
Along Comes A Woman	Chicago	0.809528	0.863672	1.18237	1.10904	1.04517
Rescue Me	Fontella Bass	0.792261	0.867493	1.16385	1.11395	1.07421
A Very Special Love Song	Charlie Rich	0.788771	0.863672	1.18237	1.10904	1.06948
On Broadway	The Drifters	0.781882	0.856129	1.17204	1.11864	1.08423
Because I Love You	Stevie B	0.785311	0.837255	1.15364	1.12355	1.11318
Hot Child in the City	Nick Gilder	0.788771	0.818215	1.13507	1.1285	1.14239
The Ways Of A Woman In Love	Johnny Cash	0.788771	0.818215	1.11143	1.1285	1.1667
Hey Baby	Bruce Channel	0.816724	0.802558	1.09745	1.1189	1.17707
Everybody Loves Me but You	Brenda Lee	0.823033	0.78854	1.07828	1.13793	1.1806
Hungry Eyes	Eric Carmen	0.82037	0.783108	1.07838	1.14361	1.18233
My Way	Elvis Presley	0.82776	0.766923	1.06392	1.15391	1.19298
Catch My Fall	Billy Idol	0.82776	0.766923	1.06392	1.15391	1.19298
I Want You	Marvin Gaye	0.835285	0.750444	1.04919	1.1644	1.20382
You're The First, The Last, My Everything	Barry White	0.825119	0.737043	1.0637	1.1805	1.19504
Straight From The Heart	The Allman Brothers	0.817584	0.730312	1.05398	1.18989	1.20932
Magic Man	Heart	0.79972	0.709996	1.08344	1.19534	1.21487
Theme From The Dukes Of Hazzard	Waylon Jennings	0.796372	0.70244	1.08367	1.20267	1.21748
True Colors	Cyndi Lauper	0.788964	0.695906	1.07359	1.21202	1.23182
Just A Dream	Jimmy Clanton	0.77425	0.678218	1.08367	1.2234	1.24338
We're All Alone	Rita Coolidge	0.788964	0.695906	1.04862	1.23257	1.23182
You Took The Words Right Out Of My Mouth	Meat Loaf	0.777902	0.681417	1.06346	1.25001	1.22322
On The Wings Of A Nightingale	The Everly Brothers	0.770632	0.675049	1.07861	1.25897	1.21179
Let's Get Serious	Jermaine Jackson	0.788964	0.671909	1.07359	1.25311	1.20616
Super Freak Part One	Rick James	0.79265	0.65094	1.07861	1.25897	1.21179
Where Or When	Dion	0.800128	0.657081	1.06346	1.25001	1.22322
Blue Jean	David Bowie	0.80392	0.660195	1.0685	1.235	1.22902
Just Like Jesse James	Cher	0.80392	0.635743	1.0685	1.235	1.25517
Lovely Day	Bill Withers	0.834158	0.617141	1.05304	1.22569	1.26718
50 Ways To Leave Your Lover	Paul Simon	0.856703	0.592456	1.02736	1.22569	1.29358
Just A Friend	Biz Markie	0.879248	0.56777	1.00167	1.22569	1.31998
Trying To Live My Life Without You	Bob Seger & The Silver Bullet Band	0.901793	0.543084	0.975991	1.22569	1.34638
Sexy Eyes	Dr. Hook	0.914926	0.525948	0.964146	1.24354	1.3392
Through The Years	Kenny Rogers	0.937799	0.500903	0.964146	1.24354	1.3392
Good Morning Starshine	Oliver	0.960672	0.500903	0.938088	1.24354	1.3392
Sweet Love	Anita Baker	0.983545	0.500903	0.91203	1.24354	1.3392
Surfin' Safari	The Beach Boys	1.00156	0.523408	0.881692	1.23753	1.33273
When Will I Be Loved	Linda Ronstadt	1.01133	0.553681	0.864109	1.22806	1.31882
Goodbye Yellow Brick Road	Elton John	0.978794	0.573256	0.85576	1.23753	1.33273
If I Could Turn Back Time	Cher	0.956031	0.573256	0.829828	1.25887	1.35939
Burning Down The House	Talking Heads	0.933268	0.59818	0.829828	1.25887	1.35939
I Got My Mind Set On You	George Harrison	0.919389	0.604016	0.864109	1.2496	1.34574
Sweet Surrender	Bread	0.937799	0.626129	0.859914	1.24354	1.31242
Liar, Liar	The Castaways	0.933268	0.648028	0.881692	1.23753	1.27942
Do You Love Me	The Contours	0.919389	0.654351	0.916479	1.22806	1.26499
Bad Moon Rising	Creedence Clearwater Revival	0.910506	0.648028	0.959489	1.19486	1.27942
I Saw Her Standing There	The Beatles	0.910506	0.672953	0.959489	1.17352	1.27942
I Like The Way (The Kissing Game)	Hi-Five	0.910506	0.672953	0.985421	1.15218	1.27942
Get Up (I Feel Like Being Like A) Sex Machine (Part 1)	James Brown	0.914926	0.676219	0.990204	1.13633	1.28564
You've Got Another Thing Comin'	Judas Priest	0.905235	0.686213	0.978395	1.15313	1.27746
Wheels	The String-A-Longs	0.919389	0.679518	0.942664	1.16342	1.29191
Elvira	Oak Ridge Boys	0.923895	0.657558	0.947285	1.16913	1.29824
And She Was	Talking Heads	0.942373	0.654351	0.942664	1.16342	1.29191
Secret Love	Freddy Fender	0.951658	0.635382	0.925509	1.17489	1.30464
The Battle Of New Orleans	Johnny Horton	0.974869	0.635382	0.899066	1.17489	1.30464
Superman	Donna Fargo	0.974869	0.635382	0.899066	1.17489	1.30464
Walk This Way	Run-D.M.C.	0.965358	0.629183	0.890294	1.18497	1.31882
Don't stand so close to me	Police	0.97009	0.581686	0.868345	1.19078	1.37938
Somebody s Watching Me	Rockwell	0.960672	0.576039	0.859914	1.20066	1.39277
The Way You Do The Things You Do	UB40	0.974088	0.5705	0.877453	1.18911	1.37938
Dance Hall Days	Wang Chung	0.988343	0.553681	0.890294	1.18497	1.37265
Me Myself And I	De La Soul	1.01628	0.531105	0.894658	1.19078	1.35233
Don t You Know What The Night Can Do	Steve Winwood	1.00156	0.548332	0.907624	1.19486	1.33273
Let's Go Get Stoned	Ray Charles	0.996741	0.5705	0.903261	1.21035	1.2998
Happy Jack	The Who	1.01452	0.56777	0.898939	1.20455	1.29358
War	Edwin Starr	1.01452	0.56777	0.924623	1.18342	1.29358
On And On And On	Abba	1.00642	0.576039	0.938088	1.17922	1.28564
California Nights	Leslie Gore	1.00969	0.589635	0.92022	1.17779	1.28742
I Can't Stand It	Eric Clapton	1.02239	0.608408	0.911539	1.16667	1.27528
I Wish It Would Rain	The Temptations	1.04205	0.595304	0.903261	1.16788	1.27327
Country Road	James Taylor	1.05216	0.601084	0.885972	1.15778	1.28564
Be My Baby	The Ronettes	1.0445	0.584552	0.925509	1.15313	1.27746
Till The End Of The Day	The Kinks	1.03145	0.5647	0.934718	1.1646	1.29017
Teach Your Children	Crosby, Stills & Nash	1.03145	0.590368	0.908011	1.1646	1.29017
Kisses On The Wind	Neneh Cherry	0.99808	0.609967	0.925509	1.17489	1.27746
Time For Me To Fly	REO Speedwagon	0.979695	0.612986	0.93009	1.20257	1.25646
Hold On	Wilson Phillips	0.993188	0.581686	0.920972	1.21243	1.27119
Girl You Know It s True	Milli Vanilli	0.988343	0.604016	0.942664	1.20651	1.23808
If Not You	Dr. Hook	1.00156	0.623104	0.907624	1.21619	1.22612
Promises	Eric Clapton	1.02432	0.648028	0.881692	1.21619	1.19946
A Love Song	Anne Murray	1.02929	0.651174	0.885972	1.20066	1.20528
Hot In The City	Billy Idol	1.03938	0.657558	0.894658	1.19078	1.19005
Judy	Elvis Presley	1.04967	0.664069	0.903516	1.1807	1.17452
Perfidia	The Ventures	1.0655	0.648154	0.917137	1.17631	1.1645
Out Of Sight, Out Of Mind	Little Anthony & The Imperials	1.04708	0.651427	0.921769	1.18225	1.17038
Mony Mony	Tommy James	1.03903	0.661449	0.93595	1.17779	1.16009
Dirty Water	Rock And Hyde	1.04438	0.664859	0.940775	1.16109	1.16607
Cry Like A Baby	The Box Tops	1.04438	0.664859	0.940775	1.16109	1.16607
Feel Like Making Love	Roberta Flack	1.03612	0.675301	0.955551	1.1562	1.1555
Like A Rock	Bob Seger	1.02759	0.686077	0.970799	1.15116	1.14459
I Found A True Love	Wilson Pickett	1.01878	0.697203	0.986542	1.14595	1.13333
Riders On The Storm	The Doors	1.02432	0.700992	0.991904	1.12818	1.13949
I Second That Emotion	The Miracles	1.0413	0.712611	0.978687	1.12248	1.12789
Fakin it	Simon & Garfunkel	1.05885	0.724621	0.965025	1.11658	1.1159
Feelin' Satisfied	Boston	1.077	0.737043	0.950894	1.11048	1.1035
Eye In The Sky	The Allan Parsons Project	1.09578	0.749899	0.93627	1.10417	1.09067
Miss You	The Rolling Stones	1.08735	0.732682	0.952891	1.09764	1.11003
Take A Chance On Me	Abba	1.08735	0.732682	0.952891	1.09764	1.11003
Hello Hello	The Sopwith Camel	1.08516	0.719176	0.943458	1.09748	1.13694
Sweet Soul Music	Arthur Conley	1.08285	0.704998	0.933557	1.09732	1.16519
Breezin'	George Benson	1.09647	0.713866	0.911539	1.08334	1.17985
Coming On Strong	Brenda Lee	1.09647	0.713866	0.911539	1.08334	1.17985
Modern Love	David Bowie	1.10148	0.703541	0.906277	1.08983	1.18233
Little Too Late	Pat Benatar	1.07788	0.70814	0.912201	1.09696	1.19005
Kokomo (From The Cocktail Soundtrack)	The Beach Boys	1.06802	0.722302	0.930445	1.08945	1.17707
Karma Chameleon	Culture Club	1.05777	0.737043	0.949433	1.08164	1.16356
Venus	Bananarama	1.0798	0.752398	0.931936	1.0735	1.14948
Unforgettable	Natalie Cole	1.06936	0.768407	0.951764	1.06502	1.13481
Hello Stranger	Barbara Lewis	1.077	0.773895	0.958562	1.04108	1.14291
You Make Me Feel Like Dancing	Leo Sayer	1.06619	0.790842	0.979553	1.03164	1.12767
Baby I'm Burnin'	Dolly Parton	1.06283	0.775835	1.00901	1.02946	1.1201
If	Bread	1.05926	0.759897	1.0403	1.02714	1.11206
The Bitch Is Back	Elton John	1.06397	0.707324	1.08225	1.03294	1.1124
Nightshift	The Commodores	1.09035	0.682222	1.10908	1.02205	1.09438
There Goes My Everything	Elvis Presley	1.10867	0.693688	1.12772	1.00211	1.06641
Gloria	Laura Branigan	1.13735	0.667151	1.15689	0.98995	1.04643
Hocus Pocus	Focus	1.14724	0.672953	1.12027	0.998558	1.05553
Freeze-Frame	J. Geils Band	1.07236	1.20977	1.14763	0.82242	0.761037
Baby Come Back	Player	1.07519	1.17729	1.15285	0.829983	0.777637
Unchained Melody	The Righteous Brothers	1.07088	1.17257	1.15027	0.831716	0.788217
The Millionaire	Dr. Hook	1.07359	1.17554	1.12115	0.838614	0.803183
I Drove All Night	Cyndi Lauper	1.09847	1.17113	1.1197	0.812889	0.812395
Time Will Reveal	Debarge	1.107	1.18105	1.09946	0.798198	0.830952
Play That Funky Music	Wild Cherry	1.11523	1.19061	1.07994	0.784029	0.848849
Disco Inferno	The Trammps	1.12318	1.19984	1.06111	0.770354	0.866122
In The Midnight Hour	Wilson Pickett	1.12442	1.20188	1.06749	0.752846	0.877787
Hey You! Get Off My Mountain	The Dramatics	1.12561	1.20384	1.07359	0.736116	0.888934
Soul Dance Number 3	Wilson Pickett	1.13291	1.2123	1.05599	0.724049	0.904511
Surrender	Cheap Trick	1.13997	1.22048	1.03896	0.712371	0.919587
Over The Hills and Far Away	Led Zeppelin	1.1468	1.22841	1.02247	0.701063	0.934183
We Don t Need Another Hero (Thunderdome)	Tina Turner	1.12888	1.20921	1.03445	0.713113	0.948324
Down And Out In New York City	James Brown	1.13568	1.21707	1.01853	0.724791	0.933734
Goin' Back	The Byrds	1.11847	1.22468	1.0031	0.736116	0.947453
Sugar Magnolia	The Greatful Dead	1.13653	1.21853	0.998061	0.732417	0.942692
Girl I m Gonna Miss You	Milli Vanilli	1.13735	1.21993	1.00484	0.739742	0.924117
Lay Down Sally	Eric Clapton	1.13889	1.22258	1.01762	0.75356	0.889079
It Keeps Right On A-Hurtin'	Johnny Tillotson	1.13961	1.22383	1.02366	0.760083	0.872538
Is There Something I Should Know	Duran Duran	1.14031	1.22504	1.02947	0.766368	0.856601
I've Passed This Way Before	Jimmy Ruffin	1.14099	1.2262	1.03508	0.772427	0.841236
Count On Me	Jefferson Starship	1.14164	1.22732	1.04048	0.778273	0.826413
Jamie	Eddie Holland	1.1573	1.22194	1.03592	0.774859	0.822788
My Kinda Lover	Billy Squier	1.16293	1.22945	1.02791	0.751778	0.845237
Another Brick In The Wall (Part II)	Pink Floyd	1.16318	1.20887	1.03316	0.757676	0.854177
I Walk Alone	Marty Robbins	1.16823	1.21521	1.02035	0.748284	0.866387
Ain't No Sunshine	Bill Withers	1.17316	1.22139	1.00786	0.739121	0.878299
I've Been Everywhere	Hank Snow	1.17324	1.22249	1.01323	0.727247	0.886348
Best Of My Love	Eagles	1.17797	1.22841	1.00117	0.71859	0.897692
Tuff Enuff	The Fabulous Thunderbirds	1.17797	1.22937	1.00649	0.707362	0.905218
Sad Eyes	Robert John	1.16432	1.21513	1.01556	0.716221	0.916036
My Hometown	Bruce Springsteen	1.17345	1.22558	1.00778	0.710733	0.909017
Hurts To Be In Love	Gino Vanelli	1.16897	1.2406	1.00393	0.70802	0.905547
Never Can Say Goodbye	Gloria Gaynor	1.15574	1.24602	0.992564	0.716672	0.916116
Every Time I Think Of You	The Babys	1.16473	1.25601	0.985129	0.711303	0.909254
Rock And Roll Never Forgets	Bob Seger	1.17352	1.26549	0.972308	0.700005	0.916116
Be My Guest	Fats Domino	1.20036	1.2555	0.959291	0.688535	0.923083
Can We Still Be Friends	Todd Rundgren	1.21366	1.25074	0.935325	0.685927	0.940486
There'll Never Be	Switch	1.20908	1.24602	0.931795	0.683338	0.957758
Take Me Down	Alabama	1.20454	1.24134	0.928292	0.680769	0.9749
All Through The Night	Cyndi Lauper	1.20454	1.24134	0.908112	0.680769	0.995643
Don't Leave Me This Way	Thelma Houston	1.20003	1.23669	0.904711	0.67822	1.01258
There But For Fortune	Joan Baez	1.1911	1.22749	0.897984	0.689596	1.02556
Who Will You Run To	Heart	1.18231	1.21843	0.891357	0.700804	1.03835
I Can Help	Billy Swan	1.16493	1.1994	0.871549	0.7334	1.05871
There's No Other (Like My Baby)	The Crystals	1.15639	1.19061	0.865164	0.744205	1.07117
Look-Ka Py Py	The Meters	1.14798	1.18195	0.858872	0.754854	1.08344
After The Love Has Gone	Earth, Wind & Fire	1.14841	1.1835	0.846558	0.759862	1.08768
(I was) Born To Cry	Dion	1.14841	1.1835	0.846558	0.759862	1.08768
The Twist	Chubby Checker	1.15217	1.18626	0.842415	0.757609	1.08739
What You See Is What You Get	Tina Turner	1.14332	1.19499	0.828875	0.763179	1.09539
Bust A Move	Young MC	1.13434	1.20384	0.815133	0.768833	1.1035
It Takes Two	Rob Base	1.13368	1.20254	0.827391	0.76379	1.09936
Reelin' & Rockin'	Chuck Berry	1.12944	1.19804	0.844397	0.760929	1.09524
Land Of 1000 Dances	Chris Kenner	1.12944	1.19804	0.844397	0.760929	1.09524
Wichita Lineman	Glen Campbell	1.12944	1.19804	0.844397	0.760929	1.09524
If I Could Build My Whole World Around You	Marvin Gaye & Tammy Terrell	1.12944	1.19804	0.844397	0.760929	1.09524
Funny Girl	Barbra Streisand	1.126	1.19499	0.84861	0.763179	1.09539
Will The Wolf Survive	Los Lobos	1.126	1.19499	0.84861	0.763179	1.09539
A Hazy Shade Of Winter	Simon And Garfunel	1.126	1.19499	0.84861	0.763179	1.09539
Lonely Weekends	Charlie Rich	1.1428	1.19357	0.841246	0.75809	1.09115
Carry Me	David Crosby,Graham Nash	1.14332	1.19499	0.84861	0.746942	1.09539
Treat Her Right	Roy Head	1.1428	1.19357	0.861276	0.74161	1.09115
One Less Bell To Answer	The 5th Dimension	1.13434	1.18473	0.874777	0.736116	1.1035
Those Lazy-Hazy-Crazy Days Of Summer	Nat King Cole	1.13434	1.18473	0.874777	0.736116	1.1035
Mighty Good Lovin'	The Miracles	1.13434	1.18473	0.874777	0.736116	1.1035
Loving Her Was Easier	Kris Kristofferson	1.12522	1.17432	0.881305	0.74161	1.11174
Torn Between Two Lovers	Mary MacGregor	1.10867	1.17602	0.88808	0.746942	1.11567
Are You Sure Hank Done It This Way	Waylon Jennings	1.11371	1.18195	0.878392	0.754854	1.1035
Oh Father	Madonna	1.1017	1.16919	0.888222	0.778483	1.0916
Hard Days Night	The Beatles	1.08993	1.15671	0.897842	0.785889	1.09958
I Love A Rainy Night	Eddie Rabbitt	1.09117	1.14048	0.904076	0.790356	1.1035
Tell Me What You Want Me To Do	Tevin Campbell	1.08735	1.13649	0.919684	0.787593	1.09965
Abraham, Martin And John	Dion	1.08735	1.15453	0.919684	0.787593	1.08035
I Don t Want Your Love	Duran Duran	1.08735	1.17257	0.919684	0.787593	1.06106
Going To Chicago Blues	Count Basie	1.09117	1.17668	0.922911	0.790356	1.04542
Rock This Town	Stray Cats	1.08357	1.18646	0.935183	0.800238	1.01891
Love Came To Me	Dion	1.07842	1.18083	0.945062	0.808691	1.01025
The Sounds Of Silence	Simon & Garfunkel	1.06183	1.18083	0.945062	0.824243	1.01025
Think Of Me	Buck Owens	1.0564	1.17507	0.955151	0.833043	1.0014
Running On Empty	Jackson Browne	1.04893	1.16677	0.967369	0.842762	0.994323
I Got Stripes	Johnny Cash	1.04893	1.14854	0.948401	0.873976	0.994323
Daddy's Home	Cliff Richard	1.04157	1.14048	0.960581	0.88334	0.987346
Cruisin'	Smokey Robinson	1.03228	1.14854	0.967369	0.889582	0.974827
Ten Percent	Double Exposure	1.01563	1.13031	0.986337	0.905189	0.974827
I Cried A Tear	LaVern Baker	1.01563	1.14854	0.967369	0.905189	0.974827
Rebel Yell	Billy Idol	0.995465	1.14449	0.982864	0.902002	0.990822
Ode To Billie Joe	Bobbie Gentry	1.01923	1.13431	0.989835	0.892737	0.978284
Night Moves	Bob Seger	1.01206	1.12633	0.982864	0.902002	0.990822
Live To Tell	Madonna	1.01563	1.11208	0.967369	0.905189	1.01382
Happy Anniversary	Little River Band	1.01923	1.09772	0.951764	0.908399	1.03698
Against The Wind	Bob Seger	1.02286	1.08327	0.936048	0.911632	1.06031
Lucky Man	Emerson, Lake & Palmer	1.02062	1.08029	0.930186	0.908851	1.07562
Kicks	Paul Revere & The Raiders	1.00361	1.08029	0.930186	0.908851	1.09554
My World Fell Down	Sagittarius	0.9866	1.08029	0.930186	0.908851	1.11546
Private Dancer	Tina Turner	0.980206	1.09212	0.92078	0.902683	1.12767
Man In The Mirror	Michael Jackson	0.980206	1.09212	0.92078	0.902683	1.12767
Only Sixteen	Dr. Hook	0.96959	1.08029	0.930186	0.924796	1.11546
She's A Woman	The Beatles	0.966102	1.09496	0.92684	0.921469	1.11144
I Won't Stand In Your Way	Stray Cats	0.959201	1.08714	0.939391	0.930661	1.1035
Echoes Of Love	The Doobie Brothers	0.949153	1.05784	0.946149	0.969132	1.0916
Three Times A Lady	The Commodores	0.942373	1.05029	0.958562	0.977983	1.0838
Heartbreaker	Pat Benatar	0.942373	1.03186	0.958562	0.993757	1.0838
Even Now	Bob Seger	0.945751	1.05405	0.961998	0.981488	1.06791
Lovers Who Wander	Dion	0.925545	1.05029	0.977734	0.993757	1.06409
You Don't Own Me	Lesley Gore	0.925545	1.03186	0.996905	0.993757	1.06409
I Don't Want To Spoil The Party	The Beatles	0.932204	1.02073	1.02339	0.985019	1.0519
Behind Closed Doors	Charlie Rich	0.942373	1.01343	1.01608	0.977983	1.06409
Get Ready	Rare Earth	0.949033	0.984461	1.02427	0.983222	1.07231
Carrie	Cliff Richard	0.932383	1.00269	1.02427	0.983222	1.07231
I'll Tumble 4 Ya	Culture Club	0.925545	1.01343	1.03525	0.977983	1.06409
I've Got A Tiger By The Tail	Buck Owens	0.915255	1.02073	1.02339	0.985019	1.07175
All she wants is	Duran Duran	0.904815	1.02812	1.01135	0.992157	1.07951
Saturday Night	Bay City Rollers	0.914758	1.02052	1.02247	0.986881	1.07117
You've got a Friend	Roberta Flack and Donny Hathaway	0.92836	1.01652	1.01772	0.985137	1.06658
Heaven Must Have Sent You	Bonnie Pointer	0.928095	1.01623	1.01666	1.00379	1.04498
For Ol' Times Sake	Elvis Presley	0.931624	1.00047	1.02052	1.00761	1.04896
Something About You	Level 42	0.931624	1.00047	1.02052	1.00761	1.04896
Will You Love Me Tomorrow	The Shirelles	0.942373	1.01202	1.01165	1.00225	1.03984
Alive Again	Chicago	0.946012	1.01592	0.994832	1.00612	1.04386
Help!	The Beatles	0.949679	0.999865	0.998688	1.01002	1.0479
Paper Roses	Marie Osmond	0.938692	0.987523	1.00649	1.01791	1.05609
Happy Man	Greg Kihn Band	0.953374	0.98368	1.00257	1.01395	1.05198
20-75	Willie Mitchell	0.967942	0.979868	1.01949	1.01002	1.02652
Rock'n Me	Steve Miller Band	0.982397	0.976084	1.03628	1.00612	1.00125
Baby Don't Change Your Mind	Gladys Knight & The Pips	0.989132	0.9846	1.02442	1.01146	0.989784
All Alone Am I	Brenda Lee	0.992922	0.988372	1.02834	1.01533	0.972436
Abacab	Genesis	1.00447	0.999865	1.01949	1.01002	0.962358
Lady	Kenny Rogers	1.00838	1.00376	1.00257	1.01395	0.966103
Right Here, Right Now	Jesus Jones	1.01628	0.971163	1.01044	1.0219	0.97368
El Condor Pasa	Simon & Garfunkel	1.02029	0.954674	1.01442	1.02593	0.977513
If I Were A Carpenter	Bobby Darin	1.02432	0.958448	0.997208	1.02998	0.981377
Honky Tonk Women	The Rolling Stones	1.03248	0.94553	0.983768	1.03819	0.989197
Rock and Roll, Hoochie Koo	Rick Derringer	1.02029	0.934362	0.993282	1.04331	0.999236
Frankenstein	Edgar Winter	1.02029	0.934362	0.993282	1.04331	0.999236
Lambada	Kaoma	1.01776	0.949312	0.987703	1.04234	0.993153
The Rose	Bette Midler	1.00969	0.941777	1.00117	1.05159	0.985271
Sidewalk Surfin'	Jan & Dean	1.02185	0.953124	0.991669	1.04653	0.974983
She Bop	Cyndi Lauper	1.03248	0.966085	0.983768	1.03819	0.967215
Baby Don t Forget My Number	Milli Vanilli	1.03248	0.966085	0.983768	1.03819	0.967215
American Storm	Bob Seger	1.03248	0.966085	0.983768	1.03819	0.967215
Let The Music Play	Shannon	1.03248	0.966085	0.983768	1.03819	0.967215
When It's Love	Van Halen	1.02185	0.973844	0.970111	1.04653	0.974983
Crackerbox Palace	George Harrison	1.02348	0.972655	0.967991	1.04987	0.97235
Standing In The Shadows Of Love	Four Tops	1.02348	0.972655	0.967991	1.04987	0.97235
Upside Down	Diana Ross	1.02597	0.977771	0.952378	1.05075	0.978915
Johnny Reb	Johnny Horton	1.02185	0.973844	0.948553	1.04653	0.997142
There She Goes	The Las	1.02185	0.973844	0.926995	1.04653	1.0193
Happy Together	The Turtles	1.01105	0.960842	0.934501	1.055	1.02755
He's So Fine	The Chiffons	1.00417	0.951511	0.945991	1.04987	1.04019
Ebony Eyes	The Everly Brothers	0.98891	0.955426	0.927794	1.05419	1.06717
Where The Streets Have No Names	Pet Shop Boys	0.97685	0.964748	0.916479	1.05929	1.07659
